# Introducing synthetic thermostable RNase inhibitors to single-cell RNA-seq

**DOI:** 10.1101/2024.02.06.579116

**Authors:** J.C. Noble, Antonio Lentini, Michael Hageman-Jensen, Rickard Sandberg, Björn Reinius

## Abstract

Single-cell RNA-sequencing (scRNAseq) is revolutionizing biomedicine, propelled by advances in methodology, ease of use, and cost reduction of library preparation. Over the past decade, there have been remarkable technical improvements in most aspects of single-cell transcriptomics. Yet, there has been little to no progress in advancing RNase inhibition despite maintained RNA integrity being critical during cell collection, storage, and cDNA library generation. Here, we demonstrate that a synthetic thermostable RNase inhibitor yields single-cell libraries of equal or superior quality compared to ubiquitously used protein-based recombinant RNase inhibitors (RRIs). Importantly, the synthetic RNase inhibitor provides additional unique improvements in reproducibility and throughput, enables new experimental workflows including retained RNase inhibition throughout heat cycles, and can reduce the need for dry-ice transports.

In summary, replacing RRIs represents a substantial advancement in the field of single-cell transcriptomics.
