## Supplementary Table 1 for "Introducing synthetic thermostable RNase inhibitors to single-cell RNA-seq"

### Sheet: Sheet1
Supplementary Table 1. Summarized data of number of replicates for experiments.
Supplementary Table 1a
Experiment Type	RNA source	RNase inhibitor condition	cDNA Bioanalyzer traces analysed (n)	RNAseq libraries sequenced (n)	RNAseq libraries post-downsampling (n)	Dimensionality Reduction (n)
SS2 bulk	100 pg mouse total RNA	0	7	6	5	N/A
SS2 bulk	100 pg mouse total RNA	0.075	2	6	6	N/A
SS2 bulk	100 pg mouse total RNA	0.15	N/A	6	6	N/A
SS2 bulk	100 pg mouse total RNA	0.3	N/A	6	6	N/A
SS2 bulk	100 pg mouse total RNA	0.75	2	6	6	N/A
SS2 bulk	100 pg mouse total RNA	1.5	7	6	6	N/A
SS2 bulk	100 pg mouse total RNA	3	7	44	31	N/A
SS2 bulk	100 pg mouse total RNA	4.5	N/A	38	26	N/A
SS2 bulk	100 pg mouse total RNA	6	7	44	35	N/A
SS2 bulk	100 pg mouse total RNA	9	8	14	13	N/A
SS2 bulk	100 pg mouse total RNA	12	6	14	13	N/A
SS2 bulk	100 pg mouse total RNA	18	5	6	4	N/A
SS2 bulk	100 pg mouse total RNA	24	N/A	6	6	N/A
SS2 bulk	100 pg mouse total RNA	30	N/A	6	8	N/A
SS2 bulk	100 pg mouse total RNA	SS2-RRI	3	38	24	N/A
		n total:	54	246	195
SS2 scHEK293FT	single HEK293FT cell	0	5	48	46	N/A
SS2 scHEK293FT	single HEK293FT cell	0.15	5	48	45	N/A
SS2 scHEK293FT	single HEK293FT cell	0.3	5	48	46	N/A
SS2 scHEK293FT	single HEK293FT cell	0.75	4	96	46	N/A
SS2 scHEK293FT	single HEK293FT cell	3	6	96	91	91
SS2 scHEK293FT	single HEK293FT cell	4.5	4	96	94	93
SS2 scHEK293FT	single HEK293FT cell	6	3	96	90	N/A
SS2 scHEK293FT	single HEK293FT cell	9	3	48	40	N/A
SS2 scHEK293FT	single HEK293FT cell	12	3	48	42	N/A
SS2 scHEK293FT	single HEK293FT cell	18	4	48	37	N/A
SS2 scHEK293FT	single HEK293FT cell	24	3	48	41	N/A
SS2 scHEK293FT	single HEK293FT cell	SS2-RRI	5	96	86	86
		n total:	50	816	704	270
SS2 spleen	small-sized single cell from mouse spleen	3	8	128	122	103
SS2 spleen	small-sized single cell from mouse spleen	4.5	7	128	116	89
SS2 spleen	small-sized single cell from mouse spleen	SS2	7	128	119	88
SS2 liver	small-sized single cell from mouse liver	3	8	128	89	58
SS2 liver	small-sized single cell from mouse liver	4.5	5	128	95	50
SS2 liver	small-sized single cell from mouse liver	SS2-RRI	8	128	98	68
		n total:	43	768	639	456
SS3 bulk	100 pg mouse total RNA	0	5	16	15	N/A
SS3 bulk	100 pg mouse total RNA	0.006	3	8	8	N/A
SS3 bulk	100 pg mouse total RNA	0.015	3	8	7	N/A
SS3 bulk	100 pg mouse total RNA	0.03	3	16	13	N/A
SS3 bulk	100 pg mouse total RNA	0.06	3	16	7	N/A
SS3 bulk	100 pg mouse total RNA	0.15	4	16	15	N/A
SS3 bulk	100 pg mouse total RNA	0.3	4	16	14	N/A
SS3 bulk	100 pg mouse total RNA	0.6	4	16	16	N/A
SS3 bulk	100 pg mouse total RNA	1.5	3	16	15	N/A
SS3 bulk	100 pg mouse total RNA	2.25	3	16	15	N/A
SS3 bulk	100 pg mouse total RNA	3	5	16	15	N/A
SS3 bulk	100 pg mouse total RNA	6	3	8	8	N/A
SS3 bulk	100 pg mouse total RNA	9	3	8	8	N/A
SS3 bulk	100 pg mouse total RNA	SS3-RRI	5	16	14	N/A
		n total:	51	192	170
SS3 scHEK293FT	single HEK293FT cell	0.15	14	48	45	N/A
SS3 scHEK293FT	single HEK293FT cell	0.3	14	48	40	N/A
SS3 scHEK293FT	single HEK293FT cell	0.6	11	48	31	N/A
SS3 scHEK293FT	single HEK293FT cell	SS3-RRI	14	48	42	N/A
		n total:	53	192	158
Supplementary Table 1b
Experiment Type	RNA source	Day	RNase inhibitor condition	Storage condition	RNAseq libraries sequenced (n)	RNAseq libraries for QC analyses (all reads) (n)	RNAseq libraries post-downsampling (n)
SS3xpress scHEK293FT	single HEK293FT cell	0	0	-80C	96	96	85
SS3xpress scHEK293FT	single HEK293FT cell	0	0.06	-80C	96	96	84
SS3xpress scHEK293FT	single HEK293FT cell	0	0.15	-80C	96	96	93
SS3xpress scHEK293FT	single HEK293FT cell	0	0.3	-80C	96	96	85
SS3xpress scHEK293FT	single HEK293FT cell	0	0.6	-80C	96	96	57
SS3xpress scHEK293FT	single HEK293FT cell	0	1.5	-80C	96	93	N/A
SS3xpress scHEK293FT	single HEK293FT cell	0	3	-80C	96	88	N/A
SS3xpress scHEK293FT	single HEK293FT cell	0	RRI	-80C	96	96	93
SS3xpress scHEK293FT	single HEK293FT cell	1	0	4C	48	48	45
SS3xpress scHEK293FT	single HEK293FT cell	1	0.06	4C	48	47	44
SS3xpress scHEK293FT	single HEK293FT cell	1	0.15	4C	48	48	44
SS3xpress scHEK293FT	single HEK293FT cell	1	0.3	4C	48	48	36
SS3xpress scHEK293FT	single HEK293FT cell	1	0.6	4C	48	45	11
SS3xpress scHEK293FT	single HEK293FT cell	1	1.5	4C	48	45	N/A
SS3xpress scHEK293FT	single HEK293FT cell	1	3	4C	48	43	N/A
SS3xpress scHEK293FT	single HEK293FT cell	1	RRI	4C	48	48	44
SS3xpress scHEK293FT	single HEK293FT cell	1	0	25C	48	48	47
SS3xpress scHEK293FT	single HEK293FT cell	1	0.06	25C	48	48	46
SS3xpress scHEK293FT	single HEK293FT cell	1	0.15	25C	48	48	47
SS3xpress scHEK293FT	single HEK293FT cell	1	0.3	25C	48	48	46
SS3xpress scHEK293FT	single HEK293FT cell	1	0.6	25C	48	48	46
SS3xpress scHEK293FT	single HEK293FT cell	1	1.5	25C	48	48	N/A
SS3xpress scHEK293FT	single HEK293FT cell	1	3	25C	48	48	N/A
SS3xpress scHEK293FT	single HEK293FT cell	1	RRI	25C	48	48	45
SS3xpress scHEK293FT	single HEK293FT cell	4	0	4C	48	48	45
SS3xpress scHEK293FT	single HEK293FT cell	4	0.06	4C	48	48	45
SS3xpress scHEK293FT	single HEK293FT cell	4	0.15	4C	48	48	42
SS3xpress scHEK293FT	single HEK293FT cell	4	0.3	4C	48	48	45
SS3xpress scHEK293FT	single HEK293FT cell	4	0.6	4C	48	48	22
SS3xpress scHEK293FT	single HEK293FT cell	4	1.5	4C	48	48	N/A
SS3xpress scHEK293FT	single HEK293FT cell	4	3	4C	48	48	N/A
SS3xpress scHEK293FT	single HEK293FT cell	4	RRI	4C	48	48	45
SS3xpress scHEK293FT	single HEK293FT cell	4	0	25C	48	48	39
SS3xpress scHEK293FT	single HEK293FT cell	4	0.06	25C	48	48	39
SS3xpress scHEK293FT	single HEK293FT cell	4	0.15	25C	48	48	46
SS3xpress scHEK293FT	single HEK293FT cell	4	0.3	25C	48	48	32
SS3xpress scHEK293FT	single HEK293FT cell	4	0.6	25C	48	48	29
SS3xpress scHEK293FT	single HEK293FT cell	4	1.5	25C	48	48	N/A
SS3xpress scHEK293FT	single HEK293FT cell	4	3	25C	48	46	N/A
SS3xpress scHEK293FT	single HEK293FT cell	4	RRI	25C	48	48	46
SS3xpress scHEK293FT	single HEK293FT cell	7	0	4C	48	48	41
SS3xpress scHEK293FT	single HEK293FT cell	7	0.06	4C	48	48	46
SS3xpress scHEK293FT	single HEK293FT cell	7	0.15	4C	48	48	48
SS3xpress scHEK293FT	single HEK293FT cell	7	0.3	4C	48	48	46
SS3xpress scHEK293FT	single HEK293FT cell	7	0.6	4C	48	48	14
SS3xpress scHEK293FT	single HEK293FT cell	7	1.5	4C	48	47	N/A
SS3xpress scHEK293FT	single HEK293FT cell	7	3	4C	48	46	N/A
SS3xpress scHEK293FT	single HEK293FT cell	7	RRI	4C	48	48	48
SS3xpress scHEK293FT	single HEK293FT cell	7	0	25C	48	48	35
SS3xpress scHEK293FT	single HEK293FT cell	7	0.06	25C	48	48	43
SS3xpress scHEK293FT	single HEK293FT cell	7	0.15	25C	48	48	40
SS3xpress scHEK293FT	single HEK293FT cell	7	0.3	25C	48	48	45
SS3xpress scHEK293FT	single HEK293FT cell	7	0.6	25C	48	48	6
SS3xpress scHEK293FT	single HEK293FT cell	7	1.5	25C	48	48	N/A
SS3xpress scHEK293FT	single HEK293FT cell	7	3	25C	48	48	N/A
SS3xpress scHEK293FT	single HEK293FT cell	7	RRI	25C	48	46	46
SS3xpress scHEK293FT	single HEK293FT cell	14	0	4C	48	48	33
SS3xpress scHEK293FT	single HEK293FT cell	14	0.06	4C	48	48	47
SS3xpress scHEK293FT	single HEK293FT cell	14	0.15	4C	48	48	48
SS3xpress scHEK293FT	single HEK293FT cell	14	0.3	4C	48	48	47
SS3xpress scHEK293FT	single HEK293FT cell	14	0.6	4C	48	48	20
SS3xpress scHEK293FT	single HEK293FT cell	14	1.5	4C	48	48	N/A
SS3xpress scHEK293FT	single HEK293FT cell	14	3	4C	48	46	N/A
SS3xpress scHEK293FT	single HEK293FT cell	14	RRI	4C	48	48	45
		n total:			3456	3424	2171
